# Induction and inhibition of *Drosophila* X chromosome gene expression are both impeded by the dosage compensation complex

**DOI:** 10.1101/2021.11.22.469548

**Authors:** Richard P. Meisel, Danial Asgari, Florencia Schlamp, Robert L. Unckless

**Author notes:** To whom correspondence should be addressed: Richard P. Meisel 3455 Cullen Blvd. Houston, TX 77204 USA.

## Abstract

Sex chromosomes frequently differ from the autosomes in the frequencies of genes with sexually dimorphic or tissue-specific expression. Multiple hypotheses have been put forth to explain the unique gene content of the X chromosome, including selection against male-beneficial X-linked alleles, expression limits imposed by the haploid dosage of the X in males, and interference by the dosage compensation complex (DCC) on expression in males. Here, we investigate these hypotheses by examining differential gene expression in *Drosophila melanogaster* following several treatments that have widespread transcriptomic effects: bacterial infection, viral infection, and abiotic stress. We found that genes that are induced (up-regulated) by these biotic and abiotic treatments are frequently under-represented on the X chromosome, but so are those that are repressed (down-regulated) following treatment. We further show that whether a gene is bound by the DCC in males can largely explain the paucity of both up- and down-regulated genes on the X chromosome. Specifically, genes that are bound by the DCC, or close to a DCC high-affinity site, are unlikely to be up- or down-regulated after treatment. This relationship, however, could partially be explained by a correlation between differential expression and breadth of expression across tissues. Nonetheless, our results suggest that DCC binding, or the associated chromatin modifications, inhibit both up- and down-regulation of X chromosome gene expression within specific contexts. We propose multiple possible mechanisms of action for the effect, including a role of Males absent on the first (Mof), a component of the DCC, as a dampener of gene expression variance in both males and females. This effect could explain why the *Drosophila* X chromosome is depauperate in genes with tissue-specific or induced expression, while the mammalian X has an excess of genes with tissue-specific expression.
