## Supplemental File 1 for "Induction and inhibition of *Drosophila* X chromosome gene expression are both impeded by the dosage compensation complex"

### Sheet: Sheet1
Treatment	BioProject	SRA files	Notes	Citation	Publication
Bacterial infection - panel of microbes	PRJNA428174	SRR6434351, SRR6434352, SRR6434353, SRR6434535, SRR6434536, SRR6434538, SRR6434541, SRR6434543, SRR6434544, SRR6434545, SRR6434551, SRR6434552, SRR6434554, SRR6434561, SRR6434562, SRR6434566, SRR6434569, SRR6434570, SRR6434574, SRR6434578, SRR6434581, SRR6434583, SRR6434585, SRR6434586, SRR6434589, SRR6434591, SRR6434592, SRR6434853, SRR6434854, SRR6434855, SRR6434856, SRR6434857, SRR6434858, SRR…	whole adult flies	Troha et al. 2018 PLoS Pathogens	https://journals.plos.org/plospathogens/article?id=10.1371/journal.ppat.1006847
Bacterial infection - sex difference	NA	NA	whole adult flies; processed data accessed from: http://flysexsick.buchonlab.com/resources	Duneau et al. 2017 BMC Biology	https://bmcbiol.biomedcentral.com/articles/10.1186/s12915-017-0466-3
Bacterial infection (LPS) - time course	PRJNA641552	NA	processed data from published paper	Schlamp et al. 2021 BMC Genomics	https://bmcgenomics.biomedcentral.com/articles/10.1186/s12864-021-07593-3
Viral infection - Zika	PRJNA533975	SRR4116438, SRR8936241, SRR8936242, SRR8936243, SRR8936244, SRR8936245	whole adult flies	Harsh et al. 2020 Disease Models & Mechanisms	https://journals.biologists.com/dmm/article/13/4/dmm040816/224270/Zika-virus-non-structural-protein-NS4A-restricts
Viral infection - Kallithea virus	PRJEB21366	ERR2011767, ERR2011768, ERR2011770, ERR2011772, ERR2011774, ERR2011775, ERR2011789, ERR2011790, ERR2011791, ERR2011794, ERR2011799, ERR2011803, ERR2011804, ERR2011808, ERR2011813, ERR2011816, ERR2011818, ERR2011820, ERR2011821, ERR2011823, ERR2011824, ERR2011831, ERR2011833, ERR2011834	whole adult flies	Palmer et al. 2018 PLOS Pathogens	https://journals.plos.org/plospathogens/article/comments?id=10.1371/journal.ppat.1007050
Radiation	PRJNA295562	SRR2478577, SRR2478578, SRR2478571, SRR2478572	whole adult flies	de Oliveira et al. 2020 Journal of Evolutionary Biology	https://onlinelibrary.wiley.com/doi/epdf/10.1111/jeb.13762
Starvation	PRJDB5928	DRR097458, DRR097459, DRR097460, DRR097464, DRR097465, DRR097466	whole adult flies	Moskalev et al. 2015 BMC Genomics	https://bmcgenomics.biomedcentral.com/track/pdf/10.1186/1471-2164-16-S13-S8.pdf
Starvation	PRJNA419485	SRR6315674, SRR6315675, SRR6315676, SRR6315677, SRR6315678, SRR6315679, SRR6315680, SRR6315681, SRR6315682, SRR6315683, SRR6315684, SRR6315685, SRR6315686, SRR6315687, SRR6315688, SRR6315689, SRR6315690, SRR6315691, SRR6315692, SRR6315693, SRR6315694, SRR6315695, SRR6315696, SRR6315697	Male brain; either complete or sugar starvation	Prasad and Hens 2018 Cell Rep	https://www.sciencedirect.com/science/article/pii/S2211124718313469?via%3Dihub
Copper	PRJNA646768	SRR12244484, SRR12244485, SRR12244486, SRR12244487, SRR12244488, SRR12244489, SRR12244490, SRR12244491, SRR12244492, SRR12244493, SRR12244494, SRR12244495, SRR12244496, SRR12244497, SRR12244498, SRR12244499, SRR12244500, SRR12244501, SRR12244502, SRR12244503, SRR12244504, SRR12244505, SRR12244506, SRR12244507, SRR12244508, SRR12244509, SRR12244510, SRR12244511, SRR12244512, SRR12244513, SRR122445…	Whole adult flies; resistant and susceptible populations	Green et al. 2021 BiorXiV	https://www.biorxiv.org/content/10.1101/2021.07.12.452058v1.full.pdf
Cocaine	PRJNA639538	SRR12016929, SRR12016930, SRR12016931, SRR12016932, SRR12016933, SRR12016934, SRR12016935, SRR12016936	brains	Baker et al. 2021 Genome Research	https://genome.cshlp.org/content/early/2021/05/18/gr.268037.120.abstract
